# Biomass generation and heterologous isoprenoid milking from engineered microalgae grown in anaerobic membrane bioreactor effluent

**DOI:** 10.1101/2022.09.29.510234

**Authors:** Bárbara Bastos de Freitas, Sebastian Overmans, Julie Sanchez Medina, Pei-Ying Hong, Kyle J. Lauersen

## Abstract

1.

Wastewater (WW) treatment in anaerobic membrane bioreactors (AnMBR) is considered more sustainable than in their aerobic counterparts. However, outputs from AnMBR are mixed methane and carbon dioxide gas streams as well as ammonium- (N) and phosphate- (P) containing waters. Using AnMBR outputs as inputs for photoautotrophic algal cultivation can strip the CO_2_ and remove N and P from effluent which feed algal biomass generation. Recent advances in algal engineering have generated strains for concomitant high-value side product generation in addition to biomass, although only shown in heavily domesticated, lab-adapted strains. Here, investigated whether such a strain of *Chlamydomonas reinhardtii* could be grown directly in AnMBR effluent with CO_2_ at concentrations found in its off-gas. The domesticated strain was found to proliferate over bacteria in the non-sterile effluent, consume N and P to levels that meet general discharge or reuse limits, and tolerate cultivation in modelled (extreme) outdoor environmental conditions prevalent along the central Red Sea coast. High-value co-product milking was then demonstrated, up to 837 μg L^−1^ culture in 96 h, in addition to algal biomass production, ∼2.4 g CDW L^−1^ in 96 h, directly in effluents. This is the first demonstration of a combined bio-process that employs a heavily engineered algal strain to enhance the product generation potentials from AnMBR effluent treatment. This study shows it is possible to convert waste into value through use of engineered algae while also improve wastewater treatment economics through co-product generation.
