## Supplemental files zip for "Biomass generation and heterologous isoprenoid milking from engineered microalgae grown in anaerobic membrane bioreactor effluent": 06 Suppl data 1 (Normalized spectra).xlsx

### Sheet: Emission spectra
Wavelength (nm)	Natural midday sun	LED light bench	Algem LEDs	Values Normalized
380	0.430142	0	0
381	0.439987	0	0
382	0.447625	0	0
383	0.453285	0	0
384	0.457298	0	0
385	0.459996	0	0
386	0.461864	0	0
387	0.463728	0	0
388	0.466462	0	0
389	0.470928	0	0
390	0.477618	0	0
391	0.486525	0	0
392	0.497608	0	0
393	0.510816	0	0
394	0.525965	0	0
395	0.542765	0	0
396	0.560919	0	0
397	0.580102	0	0
398	0.599752	0	0
399	0.619191	0	0
400	0.637736	0	0
401	0.654839	0	0
402	0.670569	0	0
403	0.685175	0	0
404	0.698903	0	0
405	0.711857	0	0
406	0.723754	0	0
407	0.734247	0	0
408	0.742999	0	0
409	0.750028	0	0
410	0.755918	0	0
411	0.761303	0	0
412	0.766789	0	0.000143223
413	0.772454	0	0.00395479
414	0.777869	0	0.00829464
415	0.782588	0.00204559	0.0133112
416	0.786189	0.00565028	0.0191474
417	0.788491	0.00977985	0.0259063
418	0.789456	0.014473	0.0336665
419	0.789046	0.0197681	0.0425058
420	0.787231	0.0257116	0.0525067
421	0.784038	0.0323856	0.0637605
422	0.779509	0.0398869	0.076365
423	0.77369	0.048312	0.0904181
424	0.766814	0.0577517	0.106048
425	0.75972	0.0682769	0.12348
426	0.753365	0.079955	0.142955
427	0.748702	0.0928534	0.164719
428	0.746343	0.107073	0.189032
429	0.74627	0.122777	0.21619
430	0.748398	0.140133	0.246494
431	0.752637	0.159309	0.280235
432	0.758822	0.180411	0.317509
433	0.7667	0.203478	0.358191
434	0.776013	0.228547	0.402145
435	0.786503	0.255637	0.449208
436	0.797869	0.284936	0.499009
437	0.809783	0.316718	0.551026
438	0.821918	0.351248	0.604732
439	0.833977	0.388741	0.659565
440	0.845923	0.429159	0.714409
441	0.857847	0.472317	0.767902
442	0.869843	0.518027	0.818691
443	0.881972	0.566043	0.865427
444	0.89409	0.615743	0.906911
445	0.905964	0.666341	0.94199
446	0.917362	0.717052	0.969509
447	0.928068	0.767043	0.988467
448	0.937951	0.815147	0.998619
449	0.946911	0.860097	1
450	0.954848	0.900624	0.992649
451	0.961678	0.935496	0.976782
452	0.967393	0.963749	0.953473
453	0.972003	0.984471	0.924039
454	0.97552	0.996753	0.889798
455	0.977995	1	0.852052
456	0.979618	0.994755	0.812054
457	0.980616	0.981845	0.771045
458	0.981216	0.962093	0.730268
459	0.981675	0.936461	0.690784
460	0.98235	0.906327	0.653069
461	0.983617	0.873156	0.617493
462	0.985851	0.83841	0.584421
463	0.989154	0.803279	0.554057
464	0.992913	0.768263	0.526187
465	0.996406	0.733749	0.500528
466	0.99891	0.700124	0.476798
467	1	0.667652	0.454744
468	0.999894	0.636322	0.434175
469	0.998893	0.60609	0.41491
470	0.997299	0.576912	0.396768
471	0.99535	0.548827	0.379691
472	0.993174	0.522026	0.363844
473	0.990888	0.496712	0.349415
474	0.988608	0.473091	0.336592
475	0.986513	0.451405	0.325506
476	0.98487	0.431941	0.316201
477	0.983955	0.414994	0.308717
478	0.984033	0.40085	0.303089
479	0.984916	0.389479	0.299238
480	0.985837	0.380449	0.296939
481	0.985996	0.3733	0.295958
482	0.984619	0.367583	0.296063
483	0.981649	0.363102	0.297113
484	0.977806	0.359934	0.299062
485	0.973849	0.358168	0.301868
486	0.970516	0.357888	0.305492
487	0.968146	0.359043	0.309888
488	0.966711	0.361452	0.315008
489	0.966167	0.364931	0.320803
490	0.966464	0.369301	0.327226
491	0.967459	0.374455	0.33424
492	0.968929	0.380342	0.341819
493	0.970654	0.38691	0.349935
494	0.972413	0.39411	0.358562
495	0.974016	0.401876	0.367654
496	0.975288	0.410131	0.377159
497	0.976059	0.418801	0.387024
498	0.97618	0.42781	0.397192
499	0.975742	0.43707	0.407576
500	0.974966	0.446486	0.418073
501	0.974072	0.455964	0.428582
502	0.973264	0.465414	0.439007
503	0.972609	0.474791	0.449319
504	0.97211	0.484066	0.459519
505	0.971772	0.493212	0.469607
506	0.971568	0.502198	0.47958
507	0.971278	0.510965	0.489396
508	0.970608	0.519443	0.499003
509	0.969267	0.527564	0.508347
510	0.967016	0.535273	0.517387
511	0.963901	0.54258	0.526141
512	0.960053	0.549517	0.534647
513	0.955606	0.556116	0.54294
514	0.950744	0.562403	0.55105
515	0.945867	0.568382	0.55897
516	0.941433	0.57405	0.566682
517	0.937896	0.579406	0.574171
518	0.935607	0.584443	0.581419
519	0.934539	0.589144	0.58841
520	0.934588	0.593488	0.595128
521	0.935649	0.597455	0.601555
522	0.937623	0.601055	0.607699
523	0.940427	0.604391	0.613641
524	0.943981	0.607578	0.619472
525	0.948202	0.610735	0.625285
526	0.952972	0.61398	0.631187
527	0.958083	0.617437	0.637325
528	0.963313	0.621232	0.643851
529	0.968443	0.625487	0.650916
530	0.973257	0.630176	0.658501
531	0.977548	0.634974	0.666261
532	0.981111	0.639527	0.673811
533	0.983741	0.643478	0.680768
534	0.985273	0.646622	0.686892
535	0.985603	0.648999	0.692171
536	0.984633	0.650671	0.696617
537	0.982273	0.651701	0.700242
538	0.978676	0.652164	0.703104
539	0.974339	0.652156	0.705331
540	0.969788	0.651774	0.707052
541	0.96554	0.651116	0.708401
542	0.961933	0.650397	0.709595
543	0.959091	0.649967	0.710947
544	0.957128	0.650183	0.712779
545	0.956149	0.651388	0.715399
546	0.95605	0.653568	0.718829
547	0.956514	0.656355	0.722803
548	0.957219	0.659363	0.727044
549	0.95785	0.662219	0.731279
550	0.958216	0.664842	0.735421
551	0.958262	0.667478	0.73958
552	0.957942	0.670381	0.743875
553	0.957212	0.673802	0.748421
554	0.956043	0.677731	0.753185
555	0.954427	0.681791	0.757926
556	0.952361	0.685576	0.762386
557	0.949841	0.688687	0.766311
558	0.946982	0.69102	0.769654
559	0.944112	0.693021	0.772754
560	0.941586	0.695195	0.775992
561	0.939757	0.698048	0.779745
562	0.938803	0.701844	0.784237
563	0.938481	0.706272	0.789306
564	0.938485	0.710933	0.794734
565	0.938509	0.715431	0.800303
566	0.938335	0.719492	0.805848
567	0.938031	0.723253	0.811377
568	0.937722	0.726931	0.816934
569	0.937533	0.730745	0.822563
570	0.937542	0.734826	0.828265
571	0.937602	0.738915	0.833859
572	0.937509	0.742651	0.839111
573	0.937059	0.74567	0.843791
574	0.936109	0.747694	0.847732
575	0.934885	0.748949	0.851173
576	0.933751	0.749847	0.854497
577	0.933068	0.750801	0.858089
578	0.933138	0.75218	0.86229
579	0.933751	0.75401	0.867095
580	0.934453	0.75615	0.872332
581	0.934788	0.758455	0.877823
582	0.934323	0.760785	0.883398
583	0.932903	0.763002	0.888923
584	0.93055	0.764976	0.894287
585	0.927289	0.766575	0.899383
586	0.923176	0.767675	0.904103
587	0.918521	0.768303	0.908424
588	0.913852	0.768609	0.912393
589	0.909717	0.768746	0.916055
590	0.906638	0.76885	0.919461
591	0.904705	0.768896	0.922691
592	0.903661	0.768719	0.925848
593	0.903238	0.768149	0.92904
594	0.903184	0.767024	0.932346
595	0.90338	0.765292	0.935561
596	0.903785	0.762962	0.938319
597	0.904359	0.760044	0.94025
598	0.905039	0.756558	0.941058
599	0.905638	0.752588	0.940926
600	0.90591	0.748247	0.940234
601	0.90561	0.743645	0.939365
602	0.904581	0.73888	0.938614
603	0.903057	0.733987	0.93789
604	0.901383	0.728982	0.936995
605	0.899905	0.723882	0.935728
606	0.898816	0.718683	0.933948
607	0.897834	0.713315	0.931693
608	0.896591	0.707693	0.929032
609	0.89472	0.701735	0.926037
610	0.89209	0.695399	0.922744
611	0.889087	0.688731	0.919119
612	0.886164	0.681788	0.915119
613	0.883769	0.674626	0.9107
614	0.882063	0.667272	0.905867
615	0.880765	0.659708	0.900694
616	0.879561	0.651911	0.895265
617	0.878144	0.643861	0.889661
618	0.876427	0.635593	0.883972
619	0.874565	0.627204	0.878301
620	0.872723	0.618791	0.872746
621	0.871054	0.610443	0.867397
622	0.869518	0.602094	0.862156
623	0.867922	0.593556	0.856783
624	0.866069	0.584638	0.851028
625	0.863795	0.575178	0.844691
626	0.861267	0.565294	0.838011
627	0.858835	0.555262	0.831471
628	0.856849	0.545358	0.825559
629	0.855597	0.535812	0.820693
630	0.854944	0.52656	0.81687
631	0.854594	0.51742	0.813922
632	0.854251	0.508214	0.811678
633	0.853674	0.498792	0.809962
634	0.85287	0.489267	0.808969
635	0.851914	0.479797	0.808901
636	0.850881	0.470536	0.809959
637	0.849836	0.461622	0.812314
638	0.848749	0.453063	0.81607
639	0.847554	0.444809	0.821274
640	0.846184	0.436809	0.827974
641	0.844573	0.429011	0.836211
642	0.842655	0.421315	0.845953
643	0.840369	0.413583	0.857105
644	0.837653	0.405677	0.869569
645	0.834445	0.397459	0.883247
646	0.830816	0.388916	0.897972
647	0.827042	0.380237	0.913465
648	0.823422	0.37163	0.929436
649	0.820255	0.363305	0.945598
650	0.817733	0.355379	0.961371
651	0.815695	0.347675	0.97518
652	0.813913	0.339956	0.985262
653	0.812157	0.331985	0.989857
654	0.810255	0.323576	0.987377
655	0.808418	0.314881	0.977529
656	0.807025	0.3062	0.960555
657	0.806452	0.297834	0.936699
658	0.807056	0.290065	0.906231
659	0.808813	0.282929	0.869906
660	0.8114	0.276256	0.828873
661	0.81448	0.269873	0.784287
662	0.81772	0.263606	0.737306
663	0.820861	0.257364	0.68912
664	0.823755	0.251179	0.640975
665	0.826264	0.245095	0.594117
666	0.82825	0.239155	0.549795
667	0.829605	0.233386	0.508996
668	0.830335	0.22777	0.47182
669	0.830461	0.222278	0.438225
670	0.830004	0.21688	0.408169
671	0.828997	0.211553	0.381584
672	0.827533	0.206284	0.358188
673	0.82573	0.201071	0.337634
674	0.823704	0.195908	0.319575
675	0.821558	0.190796	0.303676
676	0.819238	0.185783	0.28973
677	0.8166	0.180948	0.277603
678	0.813499	0.17637	0.267162
679	0.80979	0.172124	0.258268
680	0.805349	0.168197	0.25068
681	0.800072	0.164493	0.244053
682	0.793853	0.160913	0.238039
683	0.786592	0.157357	0.232291
684	0.778403	0.153776	0.226628
685	0.769735	0.150194	0.221121
686	0.761068	0.146643	0.215866
687	0.752883	0.143155	0.210956
688	0.745587	0.139741	0.20642
689	0.739395	0.136361	0.202106
690	0.734492	0.132967	0.197835
691	0.731063	0.12951	0.193426
692	0.729224	0.12596	0.18874
693	0.728785	0.12237	0.18382
694	0.729467	0.118816	0.178759
695	0.730992	0.115373	0.173651
696	0.733091	0.112107	0.168581
697	0.735548	0.108993	0.163563
698	0.738177	0.105961	0.158578
699	0.740789	0.102944	0.153605
700	0.743203	0.0998784	0.148628
701	0.745313	0.0967696	0.143682
702	0.747078	0.0936798	0.138844
703	0.748455	0.0906724	0.134189
704	0.749402	0.0878134	0.1298
705	0.749934	0.0851494	0.125733
706	0.750134	0.0826987	0.122009
707	0.750089	0.0804824	0.118655
708	0.749805	0.0785183	0.115688
709	0.749009	0.0767749	0.113047
710	0.747157	0.0751609	0.110577
711	0.743572	0.073577	0.108107
712	0.737656	0.0719232	0.105474
713	0.729333	0.0700901	0.102574
714	0.718757	0.0679652	0.0993276
715	0.706082	0.0654371	0.0956565
716	0.691757	0.0625167	0.0916104
717	0.676831	0.0594668	0.0875012
718	0.66243	0.0565809	0.0836727
719	0.649653	0.0541373	0.0804493
720	0.639278	0.0522184	0.0779027
721	0.631859	0.0507711	0.0759297
722	0.627946	0.0497395	0.0744235
723	0.627801	0.0490572	0.073259
724	0.630686	0.0486227	0.0722496
725	0.635647	0.0483269	0.0711949
726	0.641738	0.0480599	0.0698985
727	0.648152	0.0476834	0.0682648
728	0.654224	0.0470282	0.0663068
729	0.659304	0.0459238	0.0640434
730	0.662906	0.0442521	0.0615166
731	0.665519	0.0421931	0.0589011
732	0.667979	0.0400336	0.0564189
733	0.671119	0.038059	0.0542908
734	0.675477	0.0364326	0.0526203
735	0.68108	0.0351043	0.0513055
736	0.687903	0.0340029	0.0502244
737	0.695861	0.0330673	0.0492674
738	0.704238	0.0323439	0.0484536
739	0.711955	0.0319403	0.0478759
740	0.717935	0.0319643	0.0476275
741	0.721355	0.0323546	0.047624
742	0.722124	0.0325765	0.0472833
743	0.720277	0.0320125	0.0459364
744	0.715878	0.0300814	0.0429578
745	0.709553	0.0269206	0.0385864
746	0.702453	0.0233321	0.0338611
747	0.695748	0.0201431	0.0298505
748	0.690256	0.0180614	0.0274461
749	0.685147	0.0172116	0.0266787
750	0.679088	0.0175464	0.0273242
751	0.670764	0.0190131	0.0291544
752	0.659554	0.0212302	0.0316493
753	0.645843	0.023338	0.0338652
754	0.630098	0.0244422	0.0348279
755	0.612795	0.0237496	0.0336815
756	0.594496	0.0212931	0.0305299
757	0.57581	0.0175077	0.0259447
758	0.557344	0.0128316	0.0205015
759	0.540115	0.0078801	0.0149096
760	0.52611	0.00368563	0.0101949
761	0.517453	0.00134082	0.00742895
762	0.516133	0.00185102	0.0075962
763	0.521981	0.00488967	0.0103518
764	0.533129	0.00907664	0.0142993
765	0.54766	0.0130019	0.0180126
766	0.563973	0.0154645	0.0202801
767	0.581686	0.0160503	0.0207002
768	0.600713	0.0145426	0.0190736
769	0.620937	0.0107503	0.0152268
770	0.641284	0.00538088	0.00987737
771	0.659494	0.000249305	0.00484129
772	0.673236	0	0.00200227
773	0.680565	0	0.00289268
774	0.682165	0.00139116	0.00670725
775	0.6798	0.00601186	0.0116745
776	0.675235	0.00999541	0.0160248
777	0.669989	0.0121689	0.0184963
778	0.665123	0.0124744	0.018807
779	0.661637	0.0109848	0.016791
780	0.660434	0.00782154	0.0123665
