## Supplemental files zip for "Biomass generation and heterologous isoprenoid milking from engineered microalgae grown in anaerobic membrane bioreactor effluent": 11 Suppl data 6 (Data accompanying Fig 3).xlsx

### Sheet: GC-MS Summary_Rep 1
		Patchoulol titer (ug/L culture)
	Duration (hrs)	24 h		12:12 h		February		May		August		November
4th Apr	24	113.888	98.7373	37.0933	29.3613	20.4115	15.4256	122.751	102.135	23.9582	16.9079	64.3707	49.5618
5th Apr	48	494.384	410.856	164.962	126.587	101.343	74.341	216.846	173.115	28.3154	19.5831	283.991	230.867
6th Apr	72	740.988	632.832	349.177	288.046	317.161	263.648	240.514	198.972	31.3536	24.9869	338.12	277.878
7th Apr	96	762.996	633.83	495.909	411.372	573.358	476.478	228.156	200.978	34.5818	28.946	332.554	275.172
																Cell conc. (cells/mL)
		Patchoulol titer (ug/mL culture)													Duration (hrs)	24 h	12:12 h	February	May	August	November
	Duration (hrs)	24 h		12:12 h		February		May		August		November			0	507450	507450	507450	507450	507450	507450
4th Apr	24	0.113888	0.0987373	0.0370933	0.0293613	0.0204115	0.0154256	0.122751	0.102135	0.0239582	0.0169079	0.0643707	0.0495618		24	1748000	1331000	986000	3160000	3117000	2115000
5th Apr	48	0.494384	0.410856	0.164962	0.126587	0.101343	0.074341	0.216846	0.173115	0.0283154	0.0195831	0.283991	0.230867		48	4344000	3832000	1826000	3202000	5702000	5762000
6th Apr	72	0.740988	0.632832	0.349177	0.288046	0.317161	0.263648	0.240514	0.198972	0.0313536	0.0249869	0.33812	0.277878		72	1537000	5487000	4057000	2803000	3998000	5227000
7th Apr	96	0.762996	0.63383	0.495909	0.411372	0.573358	0.476478	0.228156	0.200978	0.0345818	0.028946	0.332554	0.275172		96	442000	6324000	3363000	1739000	2938000	4215000
		Patchoulol (ug/cell)
	Duration (hrs)	24 h		12:12 h		February		May		August		November
4th Apr	24	6.51531e-08	5.64859e-08	2.78687e-08	2.20596e-08	2.07013e-08	1.56446e-08	3.88454e-08	3.23211e-08	7.6863e-09	5.42442e-09	3.04353e-08	2.34335e-08
5th Apr	48	1.13808e-07	9.45802e-08	4.30484e-08	3.30341e-08	5.55002e-08	4.07125e-08	6.77219e-08	5.40646e-08	4.96587e-09	3.43443e-09	4.92868e-08	4.00671e-08
6th Apr	72	1.70577e-07	1.4568e-07	6.36371e-08	5.24961e-08	7.81762e-08	6.49859e-08	7.51135e-08	6.21398e-08	5.4987e-09	4.38212e-09	5.86809e-08	4.82259e-08
7th Apr	96	1.75644e-07	1.45909e-07	7.8417e-08	6.50494e-08	1.41326e-07	1.17446e-07	7.12543e-08	6.27663e-08	6.06485e-09	5.07647e-09	5.77151e-08	4.77563e-08
		Patchoulol (fg/cell)
	Duration (hrs)	24 h		12:12 h		February		May		August		November
4th Apr	24	65.1531	56.4859	27.8687	22.0596	20.7013	15.6446	38.8454	32.3211	7.6863	5.42442	30.4353	23.4335
5th Apr	48	113.808	94.5802	43.0484	33.0341	55.5002	40.7125	67.7219	54.0646	4.96587	3.43443	49.2868	40.0671
6th Apr	72	170.577	145.68	63.6371	52.4961	78.1762	64.9859	75.1135	62.1398	5.4987	4.38212	58.6809	48.2259
7th Apr	96	175.644	145.909	78.417	65.0494	141.326	117.446	71.2543	62.7663	6.06485	5.07647	57.7151	47.7563
		24 h	12:12 h	February	May	August	November
4th Apr	24	106.312	33.2273	17.9185	112.443	20.4331	56.9663
5th Apr	48	452.62	145.774	87.8422	194.98	23.9492	257.429
6th Apr	72	686.91	318.611	290.404	219.743	28.1702	307.999
7th Apr	96	698.413	453.641	524.918	214.567	31.7639	303.863

### Sheet: GC-MS Summary_Rep 2
		Patchoulol titer (ug/L culture)																	Patchoulol titer (ug/L culture)
	Duration (hrs)	24 h	12:12 h	February	May	August	November											Duration (hrs)	24 h	12:12 h	February	May	August	November
11th Apr	24	98.2258	38.8359	19.4954	109.84	31.1452	50.4395										11th Apr	24	148.391	83.0911	56.6587	145.712	58.7013	83.0744
12th Apr	48	378.213	142.138	94.648	308.081	50.6522	330.792										12th Apr	48	411.402	144.57	95.0621	307.214	57.1702	279.131
13th Apr	72	643.77	351.431	314.418	404.178	57.9282	446.152										13th Apr	72	540.408	305.198	282.026	324.572	58.516	369.083
14th Apr	96	646.679	427.243	671.647	426.798	66.6026	448.666										14th Apr	96	601.345	384.507	573.186	367.579	63.619	366.405
										Cell conc. (cells/mL)
		Patchoulol titer (ug/mL culture)							Duration (hrs)	24 h	12:12 h	February	May	August	November				Patchoulol titer (ug/mL culture)
	Duration (hrs)	24 h	12:12 h	February	May	August	November		0	369400	369400	369400	369400	369400	369400			Duration (hrs)	24 h	12:12 h	February	May	August	November
11th Apr	24	0.0982258	0.0388359	0.0194954	0.10984	0.0311452	0.0504395		24	1734000	1177000	822000	2971000	3375000	1895000		11th Apr	24	0.148391	0.0830911	0.0566587	0.145712	0.0587013	0.0830744
12th Apr	48	0.378213	0.142138	0.094648	0.308081	0.0506522	0.330792		48	1547000	2223000	1566000	3400000	2437000	2447000		12th Apr	48	0.411402	0.14457	0.0950621	0.307214	0.0571702	0.279131
13th Apr	72	0.64377	0.351431	0.314418	0.404178	0.0579282	0.446152		72	791000	2055000	2826000	1086000	1697000	1903000		13th Apr	72	0.540408	0.305198	0.282026	0.324572	0.058516	0.369083
14th Apr	96	0.646679	0.427243	0.671647	0.426798	0.0666026	0.448666		96	315000	847000	3013000	506000	1037000	589000		14th Apr	96	0.601345	0.384507	0.573186	0.367579	0.063619	0.366405
		Patchoulol (ug/cell)																	Patchoulol (ug/cell)
	Duration (hrs)	24 h	12:12 h	February	May	August	November											Duration (hrs)	24 h	12:12 h	February	May	August	November
11th Apr	24	5.6647e-08	3.29957e-08	2.3717e-08	3.69706e-08	9.22821e-09	2.66171e-08										11th Apr	24	8.55773e-08	7.05956e-08	6.89279e-08	4.90447e-08	1.7393e-08	4.38387e-08
12th Apr	48	2.18116e-07	6.39399e-08	6.04393e-08	9.06121e-08	1.50081e-08	1.35183e-07										12th Apr	48	2.37256e-07	6.50339e-08	6.07038e-08	9.03569e-08	1.69393e-08	1.14071e-07
13th Apr	72	3.71263e-07	1.58089e-07	1.11259e-07	1.18876e-07	1.71639e-08	1.82326e-07										13th Apr	72	3.11654e-07	1.37291e-07	9.97969e-08	9.54623e-08	1.73381e-08	1.50831e-07
14th Apr	96	3.7294e-07	1.92192e-07	2.22916e-07	1.25529e-07	1.97341e-08	1.83354e-07										14th Apr	96	3.46796e-07	1.72968e-07	1.90238e-07	1.08111e-07	1.88501e-08	1.49736e-07
		Patchoulol (fg/cell)																	Patchoulol (fg/cell)
	Duration (hrs)	24 h	12:12 h	February	May	August	November											Duration (hrs)	24 h	12:12 h	February	May	August	November
11th Apr	24	56.647	32.9957	23.717	36.9706	9.22821	26.6171										11th Apr	24	85.5773	70.5956	68.9279	49.0447	17.393	43.8387
12th Apr	48	218.116	63.9399	60.4393	90.6121	15.0081	135.183										12th Apr	48	237.256	65.0339	60.7038	90.3569	16.9393	114.071
13th Apr	72	371.263	158.089	111.259	118.876	17.1639	182.326										13th Apr	72	311.654	137.291	99.7969	95.4623	17.3381	150.831
14th Apr	96	372.94	192.192	222.916	125.529	19.7341	183.354										14th Apr	96	346.796	172.968	190.238	108.111	18.8501	149.736
										Patchoulol titer (ug/L culture)
									Duration (hrs)	24 h	12:12 h	February	May	August	November
									24	123.308	60.9635	38.077	127.776	44.9233	66.757
									48	394.807	143.354	94.8551	307.647	53.9112	304.961
									72	592.089	328.315	298.222	364.375	58.2221	407.617
									96	624.012	405.875	622.416	397.188	65.1108	407.535
										Patchoulol (fg/cell)
									Duration (hrs)	24 h	12:12 h	February	May	August	November
									24	71.1121	51.7957	46.3224	43.0076	13.3106	35.2279
									48	227.686	64.4869	60.5716	90.4845	15.9737	124.627
									72	341.459	147.69	105.528	107.169	17.251	166.578
									96	359.868	182.58	206.577	116.82	19.2921	166.545

### Sheet: GC-MS Summary_Rep 3
		Patchoulol titer (ug/L culture)																	Patchoulol titer (ug/L culture)
	Duration (hrs)	24 h	12:12 h	February	May	August	November											Duration (hrs)	24 h	12:12 h	February	May	August	November
11th Apr	24	131.21	49.2464	26.9366	137.308	56.214	76.1727										11th Apr	24	136.656	75.0629	40.9841	140.037	62.9	79.8976
12th Apr	48	582.064	133.708	110.351	323.383	56.832	311.882										12th Apr	48	540.311	144.587	90.3851	276.432	53.7864	263.253
13th Apr	72	820.944	304.903	329.409	358.61	75.0806	417.283										13th Apr	72	764.73	272.389	302.784	319.802	63.8259	339.635
14th Apr	96	906.137	508.742	571.108	465.336	85.5417	427.961										14th Apr	96	768.37	412.214	512.871	380.4	67.4278	361.874
										Cell conc. (cells/mL)
		Patchoulol titer (ug/mL culture)							Duration (hrs)	24 h	12:12 h	February	May	August	November				Patchoulol titer (ug/mL culture)
	Duration (hrs)	24 h	12:12 h	February	May	August	November		0	431333	431333	431333	431333	431333	431333			Duration (hrs)	24 h	12:12 h	February	May	August	November
11th Apr	24	0.13121	0.0492464	0.0269366	0.137308	0.056214	0.0761727		24	2050000	1356000	948000	3189000	3888000	2005000		11th Apr	24	0.136656	0.0750629	0.0409841	0.140037	0.0629	0.0798976
12th Apr	48	0.582064	0.133708	0.110351	0.323383	0.056832	0.311882		48	4444000	2179000	2028000	5272000	3419000	4229000		12th Apr	48	0.540311	0.144587	0.0903851	0.276432	0.0537864	0.263253
13th Apr	72	0.820944	0.304903	0.329409	0.35861	0.0750806	0.417283		72	3875000	3135000	4000000	1580000	1710000	2816000		13th Apr	72	0.76473	0.272389	0.302784	0.319802	0.0638259	0.339635
14th Apr	96	0.906137	0.508742	0.571108	0.465336	0.0855417	0.427961		96	3529000	3150000	2889000	1480000	606000	2163000		14th Apr	96	0.76837	0.412214	0.512871	0.3804	0.0674278	0.361874
		Patchoulol (ug/cell)																	Patchoulol (ug/cell)
	Duration (hrs)	24 h	12:12 h	February	May	August	November											Duration (hrs)	24 h	12:12 h	February	May	August	November
11th Apr	24	6.40047e-08	3.63174e-08	2.84142e-08	4.30568e-08	1.44583e-08	3.79914e-08										11th Apr	24	6.66614e-08	5.53561e-08	4.32322e-08	4.39124e-08	1.6178e-08	3.98492e-08
12th Apr	48	1.30978e-07	6.13621e-08	5.44139e-08	6.13397e-08	1.46173e-08	7.37485e-08										12th Apr	48	1.21582e-07	6.63546e-08	4.45686e-08	5.2434e-08	1.38339e-08	6.22494e-08
13th Apr	72	1.84731e-07	9.72579e-08	8.23522e-08	6.80215e-08	1.93109e-08	9.86719e-08										13th Apr	72	1.72082e-07	8.68864e-08	7.56959e-08	6.06605e-08	1.64161e-08	8.03109e-08
14th Apr	96	2.03901e-07	1.61506e-07	1.42777e-07	8.82656e-08	2.20015e-08	1.01197e-07										14th Apr	96	1.729e-07	1.30862e-07	1.28218e-07	7.21548e-08	1.73425e-08	8.55697e-08
		Patchoulol (fg/cell)																	Patchoulol (fg/cell)
	Duration (hrs)	24 h	12:12 h	February	May	August	November											Duration (hrs)	24 h	12:12 h	February	May	August	November
11th Apr	24	64.0047	36.3174	28.4142	43.0568	14.4583	37.9914										11th Apr	24	66.6614	55.3561	43.2322	43.9124	16.178	39.8492
12th Apr	48	130.978	61.3621	54.4139	61.3397	14.6173	73.7485										12th Apr	48	121.582	66.3546	44.5686	52.434	13.8339	62.2494
13th Apr	72	184.731	97.2579	82.3522	68.0215	19.3109	98.6719										13th Apr	72	172.082	86.8864	75.6959	60.6605	16.4161	80.3109
14th Apr	96	203.901	161.506	142.777	88.2656	22.0015	101.197										14th Apr	96	172.9	130.862	128.218	72.1548	17.3425	85.5697
										Patchoulol titer (ug/L culture)
									Duration (hrs)	24 h	12:12 h	February	May	August	November
									24	133.933	62.1546	33.9604	138.673	59.557	78.0351
									48	561.188	139.147	100.368	299.908	55.3092	287.567
									72	792.837	288.646	316.096	339.206	69.4533	378.459
									96	837.253	460.478	541.99	422.868	76.4847	394.918
										Patchoulol (fg/cell)
									Duration (hrs)	24 h	12:12 h	February	May	August	November
									24	65.333	45.8368	35.8232	43.4846	15.3182	38.9203
									48	126.28	63.8583	49.4912	56.8869	14.2256	67.9989
									72	178.406	92.0721	79.0241	64.341	17.8635	89.4914
									96	188.401	146.184	135.497	80.2102	19.672	93.3832

### Sheet: GC-MS_raw data_Rep 1A
	Concentration (ug/mL)	Peak area	Concentration (ug/mL)
	0	0	0
	6.25	781005	6.25
	12.5	1.81197e+06	12.5
	25	3.2624e+06	25
	50	7.60451e+06	50
	100		100
	200		200
	450		450
	m				m	b
Formula	6.76178e-06				9.48494e-06	2.78361
	Concentration (ug/mL)	Peak area	Check of y=mx Calc. conc. (uM)		Check of y=mx+b Calc. conc. (uM)
	6.25	781005	5.28098		10.1914
	12.5	1.81197e+06	12.2521		19.97
	25	3.2624e+06	22.0596		33.7273
	50	7.60451e+06	51.42		74.9119
	100
	200
	450
	Sample ID	Peak area	Peak area weighted (alpha humulene)	Calc. conc. (uM)	Concentration (ug/mL)	Overlay/SPE volume (mL)	SPE volume evaporated (uL)	SPE volume eluted (uL)	Total ug in solvent overlay	Concentration (mg/L of solvent)	Volume of culture (mL)	Product titer (ug/mL culture)	Product titer (ug/L culture)	Mean
	20210917_01_FC3283 blank 1	0	#DIV/0!	0	0		1	1	0	0		#DIV/0!	#DIV/0!
	20210917_02_6.25 ppm Patch	781005	#DIV/0!	23.7497	5.28098		1	1	0	5.28098		#DIV/0!	#DIV/0!
	20210917_03_12.5 ppm Patch	1.81197e+06	#DIV/0!	55.1005	12.2521		1	1	0	12.2521		#DIV/0!	#DIV/0!
	20210917_04_25ppm Patch	3.2624e+06	#DIV/0!	99.2068	22.0596		1	1	0	22.0596		#DIV/0!	#DIV/0!
	20210917_05_50 ppm Patch	7.60451e+06	#DIV/0!	231.247	51.42		1	1	0	51.42		#DIV/0!	#DIV/0!
	20210917_06_100 ppm Patch		#DIV/0!	0	0		1	1	0	0		#DIV/0!	#DIV/0!
	20220407_07_FC3283_blank	0	#DIV/0!	0	0		1	1	0	0		#DIV/0!	#DIV/0!
	20220407_08_4th April_24h _Rep 1	320014	#DIV/0!	9.73135	2.16386	20	1	1	43.2773	2.16386	380	0.113888	113.888
	20220407_09_4th April_12h _Rep 1	104229	#DIV/0!	3.16951	0.704772	20	1	1	14.0954	0.704772	380	0.0370933	37.0933
	20220407_10_4th April_February _Rep 1	57354.5	#DIV/0!	1.7441	0.387819	20	1	1	7.75638	0.387819	380	0.0204115	20.4115
	20220407_11_4th April_May _Rep 1	344920	#DIV/0!	10.4887	2.33228	20	1	1	46.6455	2.33228	380	0.122751	122.751
	20220407_12_4th April_August _Rep 1	67320.4	#DIV/0!	2.04716	0.455206	20	1	1	9.10411	0.455206	380	0.0239582	23.9582
	20220407_13_4th April_November _Rep 1	180876	#DIV/0!	5.50029	1.22304	20	1	1	24.4609	1.22304	380	0.0643707	64.3707
	20220407_15_5th April_24h _Rep 1	1.38917e+06	#DIV/0!	42.2436	9.3933	20	1	1	187.866	9.3933	380	0.494384	494.384
	20220407_16_5th April_12h _Rep 1	463527	#DIV/0!	14.0955	3.13427	20	1	1	62.6854	3.13427	380	0.164962	164.962
	20220407_17_5th April_February _Rep 1	284766	#DIV/0!	8.6595	1.92553	20	1	1	38.5105	1.92553	380	0.101343	101.343
	20220407_18_5th April_May _Rep 1	609316	#DIV/0!	18.5288	4.12007	20	1	1	82.4013	4.12007	380	0.216846	216.846
	20220407_19_5th April_August _Rep 1	79563.6	#DIV/0!	2.41946	0.537992	20	1	1	10.7598	0.537992	380	0.0283154	28.3154
	20220407_20_5th April_November _Rep 1	797988	#DIV/0!	24.2661	5.39582	20	1	1	107.916	5.39582	380	0.283991	283.991
	20220407_15_6th April_24h _Rep 1	2.08211e+06	#DIV/0!	63.3152	14.0788	20	1	1	281.576	14.0788	380	0.740988	740.988
	20220407_16_6th April_12h _Rep 1	981154	#DIV/0!	29.8361	6.63435	20	1	1	132.687	6.63435	380	0.349177	349.177
	20220407_17_6th April_February _Rep 1	891194	#DIV/0!	27.1005	6.02606	20	1	1	120.521	6.02606	380	0.317161	317.161
	20220407_18_6th April_May _Rep 1	675821	#DIV/0!	20.5512	4.56976	20	1	1	91.3952	4.56976	380	0.240514	240.514
	20220407_19_6th April_August _Rep 1	88100.7	#DIV/0!	2.67907	0.595718	20	1	1	11.9144	0.595718	380	0.0313536	31.3536
	20220407_20_6th April_November _Rep 1	950085	#DIV/0!	28.8913	6.42427	20	1	1	128.485	6.42427	380	0.33812	338.12
	20220407_15_7th April_24h _Rep 1	2.14395e+06	#DIV/0!	65.1957	14.4969	20	1	1	289.939	14.4969	380	0.762996	762.996
	20220407_16_7th April_12h _Rep 1	1.39346e+06	#DIV/0!	42.3739	9.42227	20	1	1	188.445	9.42227	380	0.495909	495.909
	20220407_17_7th April_February _Rep 1	1.61109e+06	#DIV/0!	48.9918	10.8938	20	1	1	217.876	10.8938	380	0.573358	573.358
	20220407_18_7th April_May _Rep 1	641098	#DIV/0!	19.4953	4.33497	20	1	1	86.6994	4.33497	380	0.228156	228.156
	20220407_19_7th April_August _Rep 1	97171.6	#DIV/0!	2.95491	0.657054	20	1	1	13.1411	0.657054	380	0.0345818	34.5818
	20220407_20_7th April_November _Rep 1	934448	#DIV/0!	28.4158	6.31854	20	1	1	126.371	6.31854	380	0.332554	332.554

### Sheet: GC-MS_raw data_Rep 1B
	Concentration (ug/mL)	Peak area	Concentration (ug/mL)
	0	0	0
	6.25	728662	6.25
	12.5	1.60044e+06	12.5
	25	2.95733e+06	25
	50	6.85537e+06	50
	100		100
	200		200
	450		450
	m				m	b
Formula	7.50007e-06				9.48494e-06	2.78361
	Concentration (ug/mL)	Peak area	Check of y=mx Calc. conc. (uM)		Check of y=mx+b Calc. conc. (uM)
	6.25	728662	5.46502		9.69493
	12.5	1.60044e+06	12.0034		17.9637
	25	2.95733e+06	22.1802		30.8337
	50	6.85537e+06	51.4158		67.8064
	100
	200
	450
	Sample ID	Peak area	Peak area weighted (alpha humulene)	Calc. conc. (uM)	Concentration (ug/mL)	Overlay/SPE volume (mL)	SPE volume evaporated (uL)	SPE volume eluted (uL)	Total ug in solvent overlay	Concentration (mg/L of solvent)	Volume of culture (mL)	Product titer (ug/mL culture)	Product titer (ug/L culture)	Mean
	20210917_01_FC3283 blank 1	0	#DIV/0!	0	0		1	1	0	0		#DIV/0!	#DIV/0!
	20210917_02_6.25 ppm Patch	728662	#DIV/0!	24.5773	5.46502		1	1	0	5.46502		#DIV/0!	#DIV/0!
	20210917_03_12.5 ppm Patch	1.60044e+06	#DIV/0!	53.9819	12.0034		1	1	0	12.0034		#DIV/0!	#DIV/0!
	20210917_04_25ppm Patch	2.95733e+06	#DIV/0!	99.7491	22.1802		1	1	0	22.1802		#DIV/0!	#DIV/0!
	20210917_05_50 ppm Patch	6.85537e+06	#DIV/0!	231.228	51.4158		1	1	0	51.4158		#DIV/0!	#DIV/0!
	20210917_06_100 ppm Patch		#DIV/0!	0	0		1	1	0	0		#DIV/0!	#DIV/0!
	20211209_01_FC_blank		#DIV/0!	0	0	20	1	1	0	0		#DIV/0!	#DIV/0!
	20220407_08_4th April_24h _Rep 2	250132	#DIV/0!	8.43681	1.87601	20	1	1	37.5202	1.87601	380	0.0987373	98.7373
	20220407_09_4th April_12h _Rep 2	74381.2	#DIV/0!	2.50883	0.557865	20	1	1	11.1573	0.557865	380	0.0293613	29.3613
	20220407_10_4th April_February _Rep 2	39077.7	#DIV/0!	1.31807	0.293086	20	1	1	5.86171	0.293086	380	0.0154256	15.4256
	20220407_11_4th April_May _Rep 2	258739	#DIV/0!	8.72711	1.94056	20	1	1	38.8112	1.94056	380	0.102135	102.135
	20220407_12_4th April_August _Rep 2	42833	#DIV/0!	1.44473	0.321251	20	1	1	6.42501	0.321251	380	0.0169079	16.9079
	20220407_13_4th April_November _Rep 2	125555	#DIV/0!	4.23491	0.941674	20	1	1	18.8335	0.941674	380	0.0495618	49.5618
	20220407_15_5th April_24h _Rep 2	1.04083e+06	#DIV/0!	35.1065	7.80627	20	1	1	156.125	7.80627	380	0.410856	410.856
	20220407_16_5th April_12h _Rep 2	320684	#DIV/0!	10.8165	2.40515	20	1	1	48.103	2.40515	380	0.126587	126.587
	20220407_17_5th April_February _Rep 2	188329	#DIV/0!	6.35222	1.41248	20	1	1	28.2496	1.41248	380	0.074341	74.341
	20220407_18_5th April_May _Rep 2	438553	#DIV/0!	14.7921	3.28918	20	1	1	65.7836	3.28918	380	0.173115	173.115
	20220407_19_5th April_August _Rep 2	49610.1	#DIV/0!	1.67332	0.372079	20	1	1	7.44159	0.372079	380	0.0195831	19.5831
	20220407_20_5th April_November _Rep 2	584857	#DIV/0!	19.7269	4.38647	20	1	1	87.7294	4.38647	380	0.230867	230.867
	20220407_15_6th April_24h _Rep 2	1.60316e+06	#DIV/0!	54.0736	12.0238	20	1	1	240.476	12.0238	380	0.632832	632.832
	20220407_16_6th April_12h _Rep 2	729709	#DIV/0!	24.6127	5.47287	20	1	1	109.457	5.47287	380	0.288046	288.046
	20220407_17_6th April_February _Rep 2	667901	#DIV/0!	22.5279	5.00931	20	1	1	100.186	5.00931	380	0.263648	263.648
	20220407_18_6th April_May _Rep 2	504056	#DIV/0!	17.0015	3.78046	20	1	1	75.6092	3.78046	380	0.198972	198.972
	20220407_19_6th April_August _Rep 2	63299.5	#DIV/0!	2.13505	0.474751	20	1	1	9.49501	0.474751	380	0.0249869	24.9869
	20220407_20_6th April_November _Rep 2	703950	#DIV/0!	23.7438	5.27967	20	1	1	105.593	5.27967	380	0.277878	277.878
	20220407_15_7th April_24h _Rep 2	1.60569e+06	#DIV/0!	54.1589	12.0428	20	1	1	240.855	12.0428	380	0.63383	633.83
	20220407_16_7th April_12h _Rep 2	1.04213e+06	#DIV/0!	35.1505	7.81608	20	1	1	156.322	7.81608	380	0.411372	411.372
	20220407_17_7th April_February _Rep 2	1.20706e+06	#DIV/0!	40.7136	9.05308	20	1	1	181.062	9.05308	380	0.476478	476.478
	20220407_18_7th April_May _Rep 2	509139	#DIV/0!	17.173	3.81858	20	1	1	76.3716	3.81858	380	0.200978	200.978
	20220407_19_7th April_August _Rep 2	73329.2	#DIV/0!	2.47335	0.549974	20	1	1	10.9995	0.549974	380	0.028946	28.946
	20220407_20_7th April_November _Rep 2	697096	#DIV/0!	23.5126	5.22827	20	1	1	104.565	5.22827	380	0.275172	275.172

### Sheet: GC-MS_raw data_Rep 2A
	Concentration (ug/mL)	Peak area	Concentration (ug/mL)
	0	0	0
	6.25	659019	6.25
	12.5	1.37439e+06	12.5
	25	3.0726e+06	25
	50	7.36639e+06	50
	100		100
	200		200
	450		450
	m				m	b
Formula	7.06419e-06
	Concentration (ug/mL)	Peak area	Check of y=mx Calc. conc. (uM)		Check of y=mx+b Calc. conc. (uM)
	6.25	659019	4.65543		0
	12.5	1.37439e+06	9.70897		0
	25	3.0726e+06	21.7054		0
	50	7.36639e+06	52.0376		0
	100
	200
	450
	Sample ID	Peak area	Peak area weighted (alpha humulene)	Calc. conc. (uM)	Concentration (ug/mL)	Overlay/SPE volume (mL)	SPE volume evaporated (uL)	SPE volume eluted (uL)	Total ug in solvent overlay	Concentration (mg/L of solvent)	Volume of culture (mL)	Product titer (ug/mL culture)	Product titer (ug/L culture)	Mean
	20220414_01_FC3283 blank 1	0	#DIV/0!	0	0		1	1	0	0		#DIV/0!	#DIV/0!
	20220414_02_6.25 ppm Patch		#DIV/0!	0	0		1	1	0	0		#DIV/0!	#DIV/0!
	20220414_03_12.5 ppm Patch		#DIV/0!	0	0		1	1	0	0		#DIV/0!	#DIV/0!
	20220414_04_25ppm Patch		#DIV/0!	0	0		1	1	0	0		#DIV/0!	#DIV/0!
	20220414_05_50 ppm Patch		#DIV/0!	0	0		1	1	0	0		#DIV/0!	#DIV/0!
	20220414_06_100 ppm Patch		#DIV/0!	0	0		1	1	0	0		#DIV/0!	#DIV/0!
	20220414_07_FC3283_blank		#DIV/0!	0	0		1	1	0	0		#DIV/0!	#DIV/0!
	20220414_08_11th April_24h _Rep 2	264190	#DIV/0!	8.39311	1.86629	20	1	1	37.3258	1.86629	380	0.0982258	98.2258
	20220414_09_11th April_12h _Rep 2	104454	#DIV/0!	3.31841	0.737883	20	1	1	14.7577	0.737883	380	0.0388359	38.8359
	20220414_10_11th April_February _Rep 2	52435.2	#DIV/0!	1.66582	0.370412	20	1	1	7.40824	0.370412	380	0.0194954	19.4954
	20220414_11_11th April_May _Rep 2	295427	#DIV/0!	9.38547	2.08695	20	1	1	41.7391	2.08695	380	0.10984	109.84
	20220414_12_11th April_August _Rep 2	83768.8	#DIV/0!	2.66127	0.591759	20	1	1	11.8352	0.591759	380	0.0311452	31.1452
	20220414_13_11th April_November _Rep 2	135663	#DIV/0!	4.3099	0.95835	20	1	1	19.167	0.95835	380	0.0504395	50.4395
	20220414_15_12th April_24h _Rep 2	1.01725e+06	#DIV/0!	32.3171	7.18604	20	1	1	143.721	7.18604	380	0.378213	378.213
	20220414_16_12th April_12h _Rep 2	382298	#DIV/0!	12.1453	2.70063	20	1	1	54.0126	2.70063	380	0.142138	142.138
	20220414_17_12th April_February _Rep 2	254567	#DIV/0!	8.08739	1.79831	20	1	1	35.9662	1.79831	380	0.094648	94.648
	20220414_18_12th April_May _Rep 2	828621	#DIV/0!	26.3246	5.85354	20	1	1	117.071	5.85354	380	0.308081	308.081
	20220414_19_12th April_August _Rep 2	136235	#DIV/0!	4.32808	0.962391	20	1	1	19.2478	0.962391	380	0.0506522	50.6522
	20220414_20_12th April_November _Rep 2	889705	#DIV/0!	28.2652	6.28505	20	1	1	125.701	6.28505	380	0.330792	330.792
	20220414_15_13th April_24h _Rep 2	1.7315e+06	#DIV/0!	55.0082	12.2316	20	1	1	244.633	12.2316	380	0.64377	643.77
	20220414_16_13th April_12h _Rep 2	945216	#DIV/0!	30.0287	6.67719	20	1	1	133.544	6.67719	380	0.351431	351.431
	20220414_17_13th April_February _Rep 2	845666	#DIV/0!	26.8661	5.97395	20	1	1	119.479	5.97395	380	0.314418	314.418
	20220414_18_13th April_May _Rep 2	1.08708e+06	#DIV/0!	34.5358	7.67937	20	1	1	153.587	7.67937	380	0.404178	404.178
	20220414_19_13th April_August _Rep 2	155805	#DIV/0!	4.94979	1.10064	20	1	1	22.0127	1.10064	380	0.0579282	57.9282
	20220414_20_13th April_November _Rep 2	1.19998e+06	#DIV/0!	38.1223	8.47689	20	1	1	169.538	8.47689	380	0.446152	446.152
	20220414_15_14th April_24h _Rep 2	1.73932e+06	#DIV/0!	55.2568	12.2869	20	1	1	245.738	12.2869	380	0.646679	646.679
	20220414_16_14th April_12h _Rep 2	1.14912e+06	#DIV/0!	36.5066	8.11761	20	1	1	162.352	8.11761	380	0.427243	427.243
	20220414_17_14th April_February _Rep 2	1.80647e+06	#DIV/0!	57.3902	12.7613	20	1	1	255.226	12.7613	380	0.671647	671.647
	20220414_18_14th April_May _Rep 2	1.14792e+06	#DIV/0!	36.4686	8.10916	20	1	1	162.183	8.10916	380	0.426798	426.798
	20220414_19_14th April_August _Rep 2	179136	#DIV/0!	5.69099	1.26545	20	1	1	25.309	1.26545	380	0.0666026	66.6026
	20220414_20_14th April_November _Rep 2	1.20674e+06	#DIV/0!	38.3372	8.52465	20	1	1	170.493	8.52465	380	0.448666	448.666

### Sheet: GC-MS_raw data_Rep 2B
	Concentration (ug/mL)	Peak area	Concentration (ug/mL)
	0	0	0
	6.25	775368	6.25
	12.5	1.60077e+06	12.5
	25	3.10087e+06	25
	50	7.07001e+06	50
	100		100
	200		200
	450		450
	m				m	b
Formula	7.26336e-06
	Concentration (ug/mL)	Peak area	Check of y=mx Calc. conc. (uM)		Check of y=mx+b Calc. conc. (uM)
	6.25	775368	5.63177		0
	12.5	1.60077e+06	11.627		0
	25	3.10087e+06	22.5227		0
	50	7.07001e+06	51.352		0
	100
	200
	450
	Sample ID	Peak area	Peak area weighted (alpha humulene)	Calc. conc. (uM)	Concentration (ug/mL)	Overlay/SPE volume (mL)	SPE volume evaporated (uL)	SPE volume eluted (uL)	Total ug in solvent overlay	Concentration (mg/L of solvent)	Volume of culture (mL)	Product titer (ug/mL culture)	Product titer (ug/L culture)	Mean
	20220419_01_FC3283 blank 1	0	#DIV/0!	0	0		1	1	0	0		#DIV/0!	#DIV/0!
	20220419_02_6.25 ppm Patch	775368	#DIV/0!	25.3273	5.63177		1	1	0	5.63177		#DIV/0!	#DIV/0!
	20220419_03_12.5 ppm Patch	1.60077e+06	#DIV/0!	52.2891	11.627		1	1	0	11.627		#DIV/0!	#DIV/0!
	20220419_04_25ppm Patch	3.10087e+06	#DIV/0!	101.289	22.5227		1	1	0	22.5227		#DIV/0!	#DIV/0!
	20220419_05_50 ppm Patch	7.07001e+06	#DIV/0!	230.941	51.352		1	1	0	51.352		#DIV/0!	#DIV/0!
	20220419_06_100 ppm Patch		#DIV/0!	0	0		1	1	0	0		#DIV/0!	#DIV/0!
	20220419_07_FC3283_blank		#DIV/0!	0	0		1	1	0	0		#DIV/0!	#DIV/0!
	20220419_08_11th April_24h _Rep 2	388172	#DIV/0!	12.6796	2.81943	20	1	1	56.3886	2.81943	380	0.148391	148.391
	20220419_09_11th April_12h _Rep 2	217355	#DIV/0!	7.09988	1.57873	20	1	1	31.5746	1.57873	380	0.0830911	83.0911
	20220419_10_11th April_February _Rep 2	148212	#DIV/0!	4.84132	1.07652	20	1	1	21.5303	1.07652	380	0.0566587	56.6587
	20220419_11_11th April_May _Rep 2	381163	#DIV/0!	12.4506	2.76852	20	1	1	55.3705	2.76852	380	0.145712	145.712
	20220419_12_11th April_August _Rep 2	153555	#DIV/0!	5.01585	1.11532	20	1	1	22.3065	1.11532	380	0.0587013	58.7013
	20220419_13_11th April_November _Rep 2	217312	#DIV/0!	7.09846	1.57841	20	1	1	31.5683	1.57841	380	0.0830744	83.0744
	20220419_15_12th April_24h _Rep 2	1.07617e+06	#DIV/0!	35.1531	7.81664	20	1	1	156.333	7.81664	380	0.411402	411.402
	20220419_16_12th April_12h _Rep 2	378177	#DIV/0!	12.3531	2.74684	20	1	1	54.9367	2.74684	380	0.14457	144.57
	20220419_17_12th April_February _Rep 2	248670	#DIV/0!	8.12277	1.80618	20	1	1	36.1236	1.80618	380	0.0950621	95.0621
	20220419_18_12th April_May _Rep 2	803631	#DIV/0!	26.2505	5.83706	20	1	1	116.741	5.83706	380	0.307214	307.214
	20220419_19_12th April_August _Rep 2	149550	#DIV/0!	4.88502	1.08623	20	1	1	21.7247	1.08623	380	0.0571702	57.1702
	20220419_20_12th April_November _Rep 2	730170	#DIV/0!	23.8509	5.30348	20	1	1	106.07	5.30348	380	0.279131	279.131
	20220419_15_13th April_24h _Rep 2	1.41364e+06	#DIV/0!	46.1763	10.2678	20	1	1	205.355	10.2678	380	0.540408	540.408
	20220419_16_13th April_12h _Rep 2	798359	#DIV/0!	26.0783	5.79877	20	1	1	115.975	5.79877	380	0.305198	305.198
	20220419_17_13th April_February _Rep 2	737744	#DIV/0!	24.0983	5.3585	20	1	1	107.17	5.3585	380	0.282026	282.026
	20220419_18_13th April_May _Rep 2	849037	#DIV/0!	27.7337	6.16686	20	1	1	123.337	6.16686	380	0.324572	324.572
	20220419_19_13th April_August _Rep 2	153070	#DIV/0!	5.00001	1.1118	20	1	1	22.2361	1.1118	380	0.058516	58.516
	20220419_20_13th April_November _Rep 2	965473	#DIV/0!	31.537	7.01257	20	1	1	140.251	7.01257	380	0.369083	369.083
	20220419_15_14th April_24h _Rep 2	1.57304e+06	#DIV/0!	51.3831	11.4255	20	1	1	228.511	11.4255	380	0.601345	601.345
	20220419_16_14th April_12h _Rep 2	1.00582e+06	#DIV/0!	32.855	7.30564	20	1	1	146.113	7.30564	380	0.384507	384.507
	20220419_17_14th April_February _Rep 2	1.49938e+06	#DIV/0!	48.977	10.8905	20	1	1	217.811	10.8905	380	0.573186	573.186
	20220419_18_14th April_May _Rep 2	961538	#DIV/0!	31.4085	6.98399	20	1	1	139.68	6.98399	380	0.367579	367.579
	20220419_19_14th April_August _Rep 2	166419	#DIV/0!	5.43606	1.20876	20	1	1	24.1752	1.20876	380	0.063619	63.619
	20220419_20_14th April_November _Rep 2	958467	#DIV/0!	31.3082	6.96169	20	1	1	139.234	6.96169	380	0.366405	366.405

### Sheet: GC-MS_raw data_Rep 3A
	Concentration (ug/mL)	Peak area	Concentration (ug/mL)
	0	0	0
	6.25	804606	6.25
	12.5	1.57048e+06	12.5
	25	3.05789e+06	25
	50	7.49656e+06	50
	100		100
	200		200
	450		450
	m				m	b
Formula	6.93148e-06
	Concentration (ug/mL)	Peak area	Check of y=mx Calc. conc. (uM)		Check of y=mx+b Calc. conc. (uM)
	6.25	804606	5.5771		0
	12.5	1.57048e+06	10.8857		0
	25	3.05789e+06	21.1957		0
	50	7.49656e+06	51.9622		0
	100
	200
	450
	Sample ID	Peak area	Peak area weighted (alpha humulene)	Calc. conc. (uM)	Concentration (ug/mL)	Overlay/SPE volume (mL)	SPE volume evaporated (uL)	SPE volume eluted (uL)	Total ug in solvent overlay	Concentration (mg/L of solvent)	Volume of culture (mL)	Product titer (ug/mL culture)	Product titer (ug/L culture)	Mean
	20220414_01_FC3283 blank 1		#DIV/0!	0	0		1	1	0	0		#DIV/0!	#DIV/0!
	20220414_02_6.25 ppm Patch		#DIV/0!	0	0		1	1	0	0		#DIV/0!	#DIV/0!
	20220414_03_12.5 ppm Patch		#DIV/0!	0	0		1	1	0	0		#DIV/0!	#DIV/0!
	20220414_04_25ppm Patch		#DIV/0!	0	0		1	1	0	0		#DIV/0!	#DIV/0!
	20220414_05_50 ppm Patch		#DIV/0!	0	0		1	1	0	0		#DIV/0!	#DIV/0!
	20220414_06_100 ppm Patch		#DIV/0!	0	0		1	1	0	0		#DIV/0!	#DIV/0!
	20220414_07_FC3283_blank		#DIV/0!	0	0	20	1	1	0	0		#DIV/0!	#DIV/0!
	20220414_08_11th April_24h _Rep 3	359661	#DIV/0!	11.2115	2.49298	20	1	1	49.8596	2.49298	380	0.13121	131.21
	20220414_09_11th April_12h _Rep 3	134990	#DIV/0!	4.20796	0.935681	20	1	1	18.7136	0.935681	380	0.0492464	49.2464
	20220414_10_11th April_February _Rep 3	73836.5	#DIV/0!	2.30165	0.511796	20	1	1	10.2359	0.511796	380	0.0269366	26.9366
	20220414_11_11th April_May _Rep 3	376378	#DIV/0!	11.7326	2.60886	20	1	1	52.1772	2.60886	380	0.137308	137.308
	20220414_12_11th April_August _Rep 3	154089	#DIV/0!	4.80332	1.06807	20	1	1	21.3613	1.06807	380	0.056214	56.214
	20220414_13_11th April_November _Rep 3	208798	#DIV/0!	6.50873	1.44728	20	1	1	28.9456	1.44728	380	0.0761727	76.1727
	20220414_15_12th April_24h _Rep 3	1.59551e+06	#DIV/0!	49.7357	11.0592	20	1	1	221.184	11.0592	380	0.582064	582.064
	20220414_16_12th April_12h _Rep 3	366509	#DIV/0!	11.4249	2.54045	20	1	1	50.809	2.54045	380	0.133708	133.708
	20220414_17_12th April_February _Rep 3	302486	#DIV/0!	9.4292	2.09668	20	1	1	41.9335	2.09668	380	0.110351	110.351
	20220414_18_12th April_May _Rep 3	886431	#DIV/0!	27.6321	6.14428	20	1	1	122.886	6.14428	380	0.323383	323.383
	20220414_19_12th April_August _Rep 3	155783	#DIV/0!	4.85613	1.07981	20	1	1	21.5962	1.07981	380	0.056832	56.832
	20220414_20_12th April_November _Rep 3	854906	#DIV/0!	26.6494	5.92576	20	1	1	118.515	5.92576	380	0.311882	311.882
	20220414_15_13th April_24h _Rep 3	2.25031e+06	#DIV/0!	70.1472	15.5979	20	1	1	311.959	15.5979	380	0.820944	820.944
	20220414_16_13th April_12h _Rep 3	835776	#DIV/0!	26.0531	5.79316	20	1	1	115.863	5.79316	380	0.304903	304.903
	20220414_17_13th April_February _Rep 3	902949	#DIV/0!	28.147	6.25877	20	1	1	125.175	6.25877	380	0.329409	329.409
	20220414_18_13th April_May _Rep 3	982991	#DIV/0!	30.6421	6.81358	20	1	1	136.272	6.81358	380	0.35861	358.61
	20220414_19_13th April_August _Rep 3	205805	#DIV/0!	6.41542	1.42653	20	1	1	28.5306	1.42653	380	0.0750806	75.0806
	20220414_20_13th April_November _Rep 3	1.14382e+06	#DIV/0!	35.6556	7.92839	20	1	1	158.568	7.92839	380	0.417283	417.283
	20220414_15_14th April_24h _Rep 3	2.48383e+06	#DIV/0!	77.4267	17.2166	20	1	1	344.332	17.2166	380	0.906137	906.137
	20220414_16_14th April_12h _Rep 3	1.39452e+06	#DIV/0!	43.4705	9.66611	20	1	1	193.322	9.66611	380	0.508742	508.742
	20220414_17_14th April_February _Rep 3	1.56547e+06	#DIV/0!	48.7995	10.851	20	1	1	217.021	10.851	380	0.571108	571.108
	20220414_18_14th April_May _Rep 3	1.27554e+06	#DIV/0!	39.7616	8.84139	20	1	1	176.828	8.84139	380	0.465336	465.336
	20220414_19_14th April_August _Rep 3	234480	#DIV/0!	7.30928	1.62529	20	1	1	32.5058	1.62529	380	0.0855417	85.5417
	20220414_20_14th April_November _Rep 3	1.17309e+06	#DIV/0!	36.568	8.13127	20	1	1	162.625	8.13127	380	0.427961	427.961

### Sheet: GC-MS_raw data_Rep 3B
	Concentration (ug/mL)	Peak area	Concentration (ug/mL)
	0	0	0
	6.25	659019	6.25
	12.5	1.4063e+06	12.5
	25	2.71957e+06	25
	50	6.64849e+06	50
	100		100
	200		200
	450		450
	m				m	b
Formula	7.81537e-06
	Concentration (ug/mL)	Peak area	Check of y=mx Calc. conc. (uM)		Check of y=mx+b Calc. conc. (uM)
	6.25	659019	5.15047		0
	12.5	1.4063e+06	10.9907		0
	25	2.71957e+06	21.2544		0
	50	6.64849e+06	51.9604		0
	100
	200
	450
	Sample ID	Peak area	Peak area weighted (alpha humulene)	Calc. conc. (uM)	Concentration (ug/mL)	Overlay/SPE volume (mL)	SPE volume evaporated (uL)	SPE volume eluted (uL)	Total ug in solvent overlay	Concentration (mg/L of solvent)	Volume of culture (mL)	Product titer (ug/mL culture)	Product titer (ug/L culture)	Mean
	20220419_01_FC3283 blank 1		#DIV/0!	0	0		1	1	0	0		#DIV/0!	#DIV/0!
	20220419_02_6.25 ppm Patch	659019	#DIV/0!	23.1628	5.15047		1	1	0	5.15047		#DIV/0!	#DIV/0!
	20220419_03_12.5 ppm Patch	1.4063e+06	#DIV/0!	49.4276	10.9907		1	1	0	10.9907		#DIV/0!	#DIV/0!
	20220419_04_25ppm Patch	2.71957e+06	#DIV/0!	95.5858	21.2544		1	1	0	21.2544		#DIV/0!	#DIV/0!
	20220419_05_50 ppm Patch	6.64849e+06	#DIV/0!	233.677	51.9604		1	1	0	51.9604		#DIV/0!	#DIV/0!
	20220419_06_100 ppm Patch		#DIV/0!	0	0		1	1	0	0		#DIV/0!	#DIV/0!
	20220419_07_FC3283_blank		#DIV/0!	0	0	20	1	1	0	0		#DIV/0!	#DIV/0!
	20220419_08_11th April_24h _Rep 3	332225	#DIV/0!	11.6768	2.59646	20	1	1	51.9292	2.59646	380	0.136656	136.656
	20220419_09_11th April_12h _Rep 3	182486	#DIV/0!	6.4139	1.4262	20	1	1	28.5239	1.4262	380	0.0750629	75.0629
	20220419_10_11th April_February _Rep 3	99636.9	#DIV/0!	3.50197	0.778699	20	1	1	15.574	0.778699	380	0.0409841	40.9841
	20220419_11_11th April_May _Rep 3	340445	#DIV/0!	11.9657	2.6607	20	1	1	53.214	2.6607	380	0.140037	140.037
	20220419_12_11th April_August _Rep 3	152917	#DIV/0!	5.37461	1.1951	20	1	1	23.902	1.1951	380	0.0629	62.9
	20220419_13_11th April_November _Rep 3	194240	#DIV/0!	6.82701	1.51805	20	1	1	30.3611	1.51805	380	0.0798976	79.8976
	20220419_15_12th April_24h _Rep 3	1.31355e+06	#DIV/0!	46.168	10.2659	20	1	1	205.318	10.2659	380	0.540311	540.311
	20220419_16_12th April_12h _Rep 3	351506	#DIV/0!	12.3545	2.74715	20	1	1	54.9429	2.74715	380	0.144587	144.587
	20220419_17_12th April_February _Rep 3	219736	#DIV/0!	7.72314	1.71732	20	1	1	34.3463	1.71732	380	0.0903851	90.3851
	20220419_18_12th April_May _Rep 3	672036	#DIV/0!	23.6203	5.25221	20	1	1	105.044	5.25221	380	0.276432	276.432
	20220419_19_12th April_August _Rep 3	130760	#DIV/0!	4.59589	1.02194	20	1	1	20.4388	1.02194	380	0.0537864	53.7864
	20220419_20_12th April_November _Rep 3	639996	#DIV/0!	22.4942	5.0018	20	1	1	100.036	5.0018	380	0.263253	263.253
	20220419_15_13th April_24h _Rep 3	1.85914e+06	#DIV/0!	65.3439	14.5299	20	1	1	290.598	14.5299	380	0.76473	764.73
	20220419_16_13th April_12h _Rep 3	662207	#DIV/0!	23.2748	5.17539	20	1	1	103.508	5.17539	380	0.272389	272.389
	20220419_17_13th April_February _Rep 3	736100	#DIV/0!	25.872	5.75289	20	1	1	115.058	5.75289	380	0.302784	302.784
	20220419_18_13th April_May _Rep 3	777474	#DIV/0!	27.3262	6.07625	20	1	1	121.525	6.07625	380	0.319802	319.802
	20220419_19_13th April_August _Rep 3	155168	#DIV/0!	5.45373	1.21269	20	1	1	24.2538	1.21269	380	0.0638259	63.8259
	20220419_20_13th April_November _Rep 3	825689	#DIV/0!	29.0208	6.45306	20	1	1	129.061	6.45306	380	0.339635	339.635
	20220419_15_14th April_24h _Rep 3	1.86799e+06	#DIV/0!	65.6549	14.599	20	1	1	291.981	14.599	380	0.76837	768.37
	20220419_16_14th April_12h _Rep 3	1.00214e+06	#DIV/0!	35.2225	7.83207	20	1	1	156.641	7.83207	380	0.412214	412.214
	20220419_17_14th April_February _Rep 3	1246846	#DIV/0!	43.8233	9.74456	20	1	1	194.891	9.74456	380	0.512871	512.871
	20220419_18_14th April_May _Rep 3	924793	#DIV/0!	32.504	7.2276	20	1	1	144.552	7.2276	380	0.3804	380.4
	20220419_19_14th April_August _Rep 3	163924	#DIV/0!	5.7615	1.28113	20	1	1	25.6226	1.28113	380	0.0674278	67.4278
	20220419_20_14th April_November _Rep 3	879755	#DIV/0!	30.9211	6.87561	20	1	1	137.512	6.87561	380	0.361874	361.874
